# The temporal refinement of *Dach1* is a key step in the functional maturation of primary somatosensory neurons

**DOI:** 10.1101/2024.07.18.604081

**Authors:** Tünde Szemes, Alba Sabaté San José, Abdulkader Azouz, Maren Sitte, Gabriela Salinas, Younes Achouri, Sadia Kricha, Laurence Ris, Kristy Red-Horse, Eric J. Bellefroid, Simon Desiderio

## Abstract

During somatosensory neurogenesis, neurons are born in an unspecialized transcriptional state, with several transcription factors following a broad-to-restricted expression dynamic as development proceeds, supporting neuron subtype identities. The relevance of this temporal refinement remains however unclear, these broad-to-restricted transcription factors being selectively involved in neurons in which they are ultimately maintained. Here we found that *Dach1* encodes for a *bona fide* broad-to-restricted transcription factor retained and required in tactile somatosensory neurons. Within developing nociceptors, we demonstrate that Prdm12 contributes to *Dach1* extinction. Using genetic approaches to prevent its temporal restriction during somatosensory development, we reveal that *Dach1* refinement is a prerequisite for the appropriate transcriptional maturation of somatosensory subtypes from which it becomes ultimately excluded. These findings highlight the essential role played by Dach1 during somatosensory neuron development. They further demonstrate that the broad-to-restricted temporal pattern followed by several transcription factors is physiologically relevant to achieve appropriate transcriptional maturation of somatosensory neurons.
