## Supplemental table 3 for "The temporal refinement of *Dach1* is a key step in the functional maturation of primary somatosensory neurons"

### Sheet: Feuil1
Control mice			Experimental condition
Von Frey
Mouse #	32	39	40	43	44	46	74	75	77	79	89	90	91	92	93	95	73	74	106	107	108	109	110	111	115	117	127	119	123
Sex	F	F	F	F	F	F	M	F	F	M	M	M	M	M	F	F	M	M	M	M	M	M	F	F	M	M	M	F	F
Genot	Cre F/F	WT F/+	WT F/+	Cre F/F	WT F/+	WT F/+	Cre F/F	WT F/+	Cre F/F	Cre F/F	Cre F/F	WT F/+	Cre F/F	Cre F/F	WT F/+	Cre F/F	WT F/F	Cre F/F	WT F/F	Cre F/F	Cre F/F	Cre F/F	Cre F/F	WT F/F	WT F/F	Cre F/F	Cre F/F	WT F/F	Cre F/F
0.008g	0	0	0	0.1	0.1	0	0	0	0.1	0	0.1	0	0	0.1	0.1	0	0.1	0.1	0	0.1	0.1	0	0	0	0	0	0.2	0	0.2
0.04g	0.1	0	0.1	0.1	0.1	0.3	0.1	0	0.1	0.1	0.2	0.2	0	0	0	0.1	0.2	0	0.2	0	0.1	0	0.3	0	0	0	0.2	0.1	0
0.07g	0.2	0	0	0	0	0.2	0	0	0	0	0	0.1	0.2	0	0	0	0.4	0	0.3	0.1	0.1	0	0.4	0	0.1	0.1	0.5	0	0.2
0.16g	0.2	0	0.5	0.5	0.2	0.3	0.2	0.1	0.2	0.1	0.1	0.1	0.2	0.1	0	0.4	0.3	0	0.3	0	0.1	0	0.3	0.1	0.2	0.1	0.3	0.1	0.3
0.4g	0.5	0.6	0.6	0.3	0.6	0.7	0.5	0.8	0.4	0.1	0	0.2	0.6	0.4	0.2	0.6	0.8	0.6	0.5	0.4	0.2	0.4	0.3	0.7	0.5	0.1	0.7	0	0.5
0.6g	0	0.5	0.6	0.2	0.4	0.8	0.5	0.9	0.3	0.4	0.2	0.5	0.3	0.4	0.5	0.4	0.5	0.4	0.4	0.4	0.3	0	0.6	1	0.2	0	0.6	0	0.4
1.0g	0.5	0.7	0.7	0.6	0.9	0.4	0.4	0.8	0.8	1	0.3	0.6	0	0.2	0.5	0.8	0.7	1	0.4	0.7	0.8	0.5	1	0.9	0.5	0.4	0.1	0.1	0.8
1.4g	0.5	0.9	0.7	0.5	0.5	0.6	0.4	0.8	0.3	0.6	0	0.7	0.3	0.4	0.8	0.7	1	0.6	0.5	0.4	0.8	0.8	1	0.8	0.5	0.2	0.6	0.2	0.8
Sticky tape
Mouse #	32	39	40	43	44	46	74	75	77	79	89	90	91	92	93	95	73	74	106	107	108	109	110	111	115	117	127	119	123
Sex	F	F	F	F	F	F	M	F	F	M	M	M	M	M	F	F	M	M	M	M	M	M	F	F	M	M	M	F	F
Genot	Cre F/F	WT F/+	WT F/+	Cre F/F	WT F/+	WT F/+	Cre F/F	WT F/+	Cre F/F	Cre F/F	Cre F/F	WT F/+	Cre F/F	Cre F/F	WT F/+	Cre F/F	WT F/F	Cre F/F	WT F/F	Cre F/F	Cre F/F	Cre F/F	Cre F/F	WT F/F	WT F/F	Cre F/F	Cre F/F	WT F/F	Cre F/F
Bouts	36	81	85	25	72	143	9	17	107	56	39	48	21	65	115	71	79	35	65	46	35	58	25	80	44	X	138	39	9
Formalin	Related to figure 3
Animal				Phase I	Resting phase			Phase II
Sex (M/F)	Genotype	ID #	Time licking (s)	0-5'	5-10'	10-15'	15-20'	20-25'	25-30'	30-35'	35-40'	40-45'
M	Cre F/F	281		61	21	7	13	45	83	15	0	0
M	Cre F/F	282		49	28	11	35	66	96	25	64	0
M	WT F/F	288		42	36	0	9	10	19	15	82	77
M	WT F/F	289		78	52	16	55	113	60	0	0	0
M	WT F/F	290		85	14	0	0	115	73	0	0	0
M	Cre F/F	292		96	36	20	35	92	8	0	32	16
M	WT F/F	293		56	19	16	39	92	47	49	21	0
M	WT F/F	303		56	46	8	23	75	86	45	0	0
M	Cre F/F	304		61	48	12	40	67	117	24	0	6
M	WT F/F	318		68	71	3	71	56	119	89	0	0
M	Cre F/F	319		76	26	31	90	86	116	27	19	27
M	WT F/F	321		73	46	12	2	14	16	82	129	18
M	Cre F/F	322		51	38	18	14	0	11	47	18	113
Formalin	Related to figure 5
Animal				Phase I	Resting phase			Phase II
Sex (M/F)	Genotype	ID #	Time licking (s)	0-5'	5-10'	10-15'	15-20'	20-25'	25-30'	30-35'	35-40'	40-45'
F	Cre/+;OE/+	3		26	3	5	6	59	26	94	67	1
F	Cre/+;OE/+	13		46	24	23	12	2	14	14	23	55
F	Cre/+;OE/+	12		47	13	3	7	4	8	62	100	59
F	Cre/+;OE/+	11		50	12	10	0	8	5	3	0	38
M	cre/+;OE/+	1		62	11	8	7	10	37	49	27	1
F	Cre/+;OE/+	7		64	3	2	6	31	0	11	17	0
F	Cre/+;OE/+	15		69	21	0	6	23	17	1	30	111
M	Cre/+;OE/+	23		71	12	3	0	70	55	12	0	0
M	Cre/+; +/+	2		79	90	28	54	24	139	77	17	51
F	+/+;+/+	5		39	19	0	45	28	62	197	131	61
F	+/+;OE/+	6		46	78	15	17	50	100	95	72	80
F	+/+;+/+	8		56	21	8	21	5	27	94	106	40
F	+/+;+/+	9		74	53	9	10	10	0	9	23	9
F	Cre/+;+/+	10		94	26	20	54	113	100	83	58	90
M	Cre/+;+/+	18		102	19	6	90	168	100	162	56	38
F	+/+;+/+	15		114	61	15	3	48	71	82	44	80
Rotarod
Sex (M/F)	Genotype	ID #	Latency to fall (s)
M	WT F/F	114	42
M	WT F/F	115	24
F	WT F/F	118	52
M	WT F/F	140	27
M	WT F/F	141	19
F	WT F/F	145	35
M	WT F/F	151	86
F	WT F/F	150	104
F	WT F/F	154	156
F	WT F/F	161	70
M	WT F/F	164	36
M	WT F/F	166	55
M	WT F/F	167	55
F	WT F/F	169	69
M	WT F/F	116	38
M	Cre F/F	117	68
M	Cre F/F	127	61
F	Cre F/F	123	54
M	Cre F/F	142	28
M	Cre F/F	143	15
F	Cre F/F	144	69
M	Cre F/F	149	71
M	Cre F/F	148	47
M	Cre F/F	156	32
M	Cre F/F	157	45
M	Cre F/F	158	53
M	Cre F/F	159	119
F	Cre F/F	148	38
F	Cre F/F	153	93
F	Cre F/F	155	28
M	Cre F/F	168	86
F	Cre F/F	170	106
